# The transfer of antibiotic resistance genes between evolutionary distant bacteria

**DOI:** 10.1101/2024.10.22.619579

**Authors:** Marcos Parras-Moltó, David Lund, Stefan Ebmeyer, DG Joakim Larsson, Anna Johnning, Erik Kristiansson

## Abstract

Infections from antibiotic-resistant bacteria threaten human health globally. Resistance is often caused by mobile antibiotic resistance genes (ARGs) shared horizontally between bacterial genomes. Many ARGs originate from environmental and commensal bacteria and are transferred between divergent bacterial hosts before they reach pathogens. This process remains, however, poorly understood, which complicates the development of countermeasures that reduce the spread of ARGs. In this study, we aimed to systematically analyze the ARGs transferred between the most evolutionary distant bacteria, here defined based on their phylum. We implemented an algorithm that identified inter-phyla transfers (IPTs) by combining ARG-specific phylogenetic trees with the taxonomy of the bacterial hosts. From the analysis of almost 1 million resistance genes identified in >400,000 bacterial genomes, we identified 661 IPTs, which included transfers between all major bacterial phyla. The frequency of IPTs varies substantially between ARG classes and was highest for the aminoglycoside resistance gene AAC(3) while the levels for beta-lactamases were, generally, lower. ARGs involved in IPTs also differed between phyla where, for example, tetracycline resistance genes were commonly transferred between Firmicutes and Proteobacteria, but rarely between Actinobacteria and Proteobacteria. The results, furthermore, show that conjugative systems are seldom shared between bacterial phyla, suggesting that other mechanisms drive the dissemination of ARGs between divergent hosts. We also show that bacterial genomes involved in IPTs of ARGs are either over- or under-represented in specific environments. These IPTs were also found to be more recent compared to transfers associated with bacteria isolated from water, soil, and sediment. While macrolide and tetracycline resistance genes involved in ITPs almost always were +95% identical between phyla, corresponding β-lactamases showed a median identity of < 60%. We conclude that inter-phyla transfer is recurrent and our results offer new insights into how resistance genes are disseminated between evolutionary distant bacteria.
