## Supplementary material for "The transfer of antibiotic resistance genes between evolutionary distant bacteria": S1 Table

### Sheet: Hoja1
Supplementary table 1
Class	Removed sequences taxonomic info
AAC(2’)	10
AAC(3)-class1	16
AAC(3)-class2	87
AAC(6')	108
APH(2")	47
APH(3')	72
APH(6)	63
β−lactamase A	236
β−lactamase B1+B2	36
β−lactamase B3	56
β−lactamase C	22
β−lactamase D	89
Mph	13
Erm	215
Qnr	5
Tet efflux	18
Tet enzyme	5
Tet RPG	123
