## Supplementary material for "The transfer of antibiotic resistance genes between evolutionary distant bacteria": S3 Table

### Sheet: Hoja1
Soil	aerial	bison
Sediment	NOTFOUND
Plants&Fung	barnacle	biodigestor	biogas plant	brewery plant	dairy plant	dumplings	garden	insect	manufacturing plant	market	meat plant	mineral	pilot plant	plant biomass	plant core	plantar heel	power plant	processing industry	processing plant	production plant	recycle plant	rumen	sand	sea cucumber	sediment	sewage plant	sludge compost	soil adhering	soil around	soil cultivated	soil cultivating	soil from	stem explant	termite	transplant	treatment plant	wastewater	wound	mycetomatous
WasteWater	NOTFOUND
Build environment	anal swabs from chicken
Air	pollen
MarineW	human with diarrhea
Water	gastrointestinal sample	soil near pond
Aquaculture	NOTFOUND
FreshW	oil well	saline	salt	wood
Faecal	colonies	colonization	colony	oil reservoir
DomesticAnimals	root knot nematode egg mass
Agricultur	canned tomatoes	composted garbage	cooked	culture of compost	grass soils	grassland	in sauce	mycetomatous lesion	mycobacterium bovis	nidamental gland	root knot nematode	sea cucumber	thalassia testudinum
Animals	commercial dietary supplements	dental instruments washing machine	derived from salmonella enterica subsp. enterica serovar typhimurium str. lt2	dietary supplements	human_no contact with swine	insecticide	instrument	salmonicida	turbot
Feed	base of oak tree	biodigestor	blight lesion	cheesesquake	coastal sediment	fecal	foulbrood of honeybees	rhizosphere	root	sea cucumber	soil	symptom	twig	wastewater	water of rice field	wilt	mycetomatous
Microbial	anaerobic bottle	environments	lagoon	mud	piglet	sludge	soil
Misc	NOTFOUND
Human	brain heat infusion	colonies	fuel bladder	gel hand wash	hand hygiene sink	hand rail	hand soap	laboratory colony	organic lake	organic waste pile	potassic trachyte	reconstituted formula	river mouth	root nodule	root nodules	rumen fluid	soil	sponge tissue	stalk tissue	swab of fur	tengu-no-mugimeshi	water with organic detritus
Clinical	grey water	rot	sponge specimen	vet hospital
